# The *S. cerevisiae* m^6^A-reader Pho92 impacts meiotic recombination by controlling key methylated transcripts

**DOI:** 10.1101/2022.03.21.485107

**Authors:** Jérémy Scutenaire, Damien Plassard, Mélody Matelot, Tommaso Villa, Julie Zumsteg, Domenico Libri, Bertrand Séraphin

## Abstract

N^6^-methyladenosine (m^6^A), the most abundant internal modification of eukaryotic mRNAs, participates in the post-transcriptional control of gene expression. In *Saccharomyces cerevisiae*, m^6^A is only found during meiosis. Although the deletion of the m^6^A- methyltransferase Ime4 impairs this process, the molecular impact of m^6^A on gene expression remains ill defined. Here we investigated the function of the budding yeast m^6^A reader Pho92. We found that Pho92 is specifically expressed during meiosis and impacts meiotic progression. We used high-throughput RNA sequencing and mapping of Pho92-binding sites following UV-crosslinking to show that Pho92 is recruited to specific mRNAs in an m^6^A-dependent manner during the meiotic prophase, preceding their down-regulation. Strikingly, point mutations altering m^6^A sites in mRNAs targeted by Pho92 are sufficient to delay their down-regulation and, in one case, to impact meiotic progression. Altogether, our results indicate that Pho92 facilitate the meiotic progression by accelerating the down-regulation of timely-regulated mRNAs during meiotic recombination.
