## Supplementary material for "The *S. cerevisiae* m^6^A-reader Pho92 impacts meiotic recombination by controlling key methylated transcripts": Table S1

### Sheet: Strains
Table S1. List of strains
Strain name	Background	Genotype	Source
Saccharomyces cerevisiae
ORT7237	SK1	MATa; ho ; lys2 ; ura3(PstI-SmaI)::hisG ; arg4-RV ; leu2::hisG ; his4B::LEU2 ; trp1::hisG	(Laureau et al., 2016) our stock BSY3225
ORT7251	SK1	MATalpha; ho ; lys2 ; ura3(PstI-SmaI)::hisG ; ARG4+ ; leu2::hisG ; his4B::LEU2 ; trp1::hisG	(Laureau et al., 2016) our stock BSY3226
BSY3205	SK1	MATa; ho ; lys2 ; ura3(PstI-SmaI)::hisG ; arg4-RV ; leu2::hisG ; his4B::LEU2 ; trp1::hisG	This study
		MATalpha; ho ; lys2 ; ura3(PstI-SmaI)::hisG ; ARG4+ ; leu2::hisG ; his4B::LEU2 ; trp1::hisG
BSY3337	SK1	MATa; ho ; lys2 ; ura3(PstI-SmaI)::hisG ; arg4-RV ; leu2::hisG ; his4B::LEU2 ; trp1::hisG; PHO92-TAP::TRP1	This study
BSY3338	SK1	MATalpha; ho ; lys2 ; ura3(PstI-SmaI)::hisG ; ARG4+ ; leu2::hisG ; his4B::LEU2 ; trp1::hisG; PHO92-TAP::TRP1	This study
BSY3363	SK1	MATa; ho ; lys2 ; ura3(PstI-SmaI)::hisG ; arg4-RV ; leu2::hisG ; his4B::LEU2 ; trp1::hisG; PHO92-TAP::TRP1	This study
		MATalpha; ho ; lys2 ; ura3(PstI-SmaI)::hisG ; ARG4+ ; leu2::hisG ; his4B::LEU2 ; trp1::hisG; PHO92-TAP::TRP1
BSY3577	SK1	MATa; ho ; lys2 ; ura3(PstI-SmaI)::hisG ; arg4-RV ; leu2::hisG ; his4B::LEU2 ; trp1::hisG; PHO92-TAP::TRP1; ndt80::NAT	This study
BSY3613	SK1	MATa; ho ; lys2 ; ura3(PstI-SmaI)::hisG ; arg4-RV ; leu2::hisG ; his4B::LEU2 ; trp1::hisG; PHO92-TAP::TRP1; ndt80::NAT	This study
		MATalpha; ho ; lys2 ; ura3(PstI-SmaI)::hisG ; arg4-RV ; leu2::hisG ; his4B::LEU2 ; trp1::hisG; PHO92-TAP::TRP1; ndt80::NAT
BSY3579	SK1	MATa; ho ; lys2 ; ura3(PstI-SmaI)::hisG ; arg4-RV ; leu2::hisG ; his4B::LEU2 ; trp1::hisG; PHO92-TAP::TRP1; ime1::KanMX6	This study
BSY3612	SK1	MATa; ho ; lys2 ; ura3(PstI-SmaI)::hisG ; arg4-RV ; leu2::hisG ; his4B::LEU2 ; trp1::hisG; PHO92-TAP::TRP1; ime1::KanMX6	This study
		MATalpha; ho ; lys2 ; ura3(PstI-SmaI)::hisG ; arg4-RV ; leu2::hisG ; his4B::LEU2 ; trp1::hisG; PHO92-TAP::TRP1; ime1::KanMX6
BSY3590	SK1	MATa; ho ; lys2 ; ura3(PstI-SmaI)::hisG ; arg4-RV ; leu2::hisG ; his4B::LEU2 ; trp1::hisG; PHO92-TAP::TRP1; sum1::KanMX6	This study
BSY3609	SK1	MATa; ho ; lys2 ; ura3(PstI-SmaI)::hisG ; arg4-RV ; leu2::hisG ; his4B::LEU2 ; trp1::hisG; PHO92-TAP::TRP1; sum1::KanMX6	This study
		MATalpha; ho ; lys2 ; ura3(PstI-SmaI)::hisG ; arg4-RV ; leu2::hisG ; his4B::LEU2 ; trp1::hisG; PHO92-TAP::TRP1; sum1::KanMX6
BSY3578	SK1	MATa; ho ; lys2 ; ura3(PstI-SmaI)::hisG ; arg4-RV ; leu2::hisG ; his4B::LEU2 ; trp1::hisG; PHO92-TAP::TRP1; ume6::NAT	This study
BSY3610	SK1	MATa; ho ; lys2 ; ura3(PstI-SmaI)::hisG ; arg4-RV ; leu2::hisG ; his4B::LEU2 ; trp1::hisG; PHO92-TAP::TRP1; ume6::NAT	This study
		MATalpha; ho ; lys2 ; ura3(PstI-SmaI)::hisG ; arg4-RV ; leu2::hisG ; his4B::LEU2 ; trp1::hisG; PHO92-TAP::TRP1; ume6::NAT
BSY3600	SK1	MATa; ho ; lys2 ; ura3(PstI-SmaI)::hisG ; arg4-RV ; leu2::hisG ; his4B::LEU2 ; trp1::hisG; PHO92-TAP::TRP1; ume6::NAT; sum1::KanMX6	This study
BSY3611	SK1	MATa; ho ; lys2 ; ura3(PstI-SmaI)::hisG ; arg4-RV ; leu2::hisG ; his4B::LEU2 ; trp1::hisG; PHO92-TAP::TRP1; ume6::NAT; sum1::KanMX6	This study
		MATalpha; ho ; lys2 ; ura3(PstI-SmaI)::hisG ; arg4-RV ; leu2::hisG ; his4B::LEU2 ; trp1::hisG; PHO92-TAP::TRP1; ume6::NAT; sum1::KanMX6
BSY3275	SK1	MATa; ho ; lys2 ; ura3(PstI-SmaI)::hisG ; arg4-RV ; leu2::hisG ; his4B::LEU2 ; trp1::hisG ; pho92::KanMX6	This study
BSY3278	SK1	MATalpha; ho ; lys2 ; ura3(PstI-SmaI)::hisG ; ARG4+ ; leu2::hisG ; his4B::LEU2 ; trp1::hisG ; pho92::KanMX6	This study
BSY3284	SK1	MATa; ho ; lys2 ; ura3(PstI-SmaI)::hisG ; arg4-RV ; leu2::hisG ; his4B::LEU2 ; trp1::hisG ; pho92::KanMX6	This study
		MATalpha; ho ; lys2 ; ura3(PstI-SmaI)::hisG ; ARG4+ ; leu2::hisG ; his4B::LEU2 ; trp1::hisG ; pho92::KanMX6
BSY3179	SK1	MATa; ho ; lys2 ; ura3(PstI-SmaI)::hisG ; arg4-RV ; leu2::hisG ; his4B::LEU2 ; trp1::hisG ; ime4::KanMX6	This study
BSY3183	SK1	MATalpha; ho ; lys2 ; ura3(PstI-SmaI)::hisG ; ARG4+ ; leu2::hisG ; his4B::LEU2 ; trp1::hisG ; ime4::KanMX6	This study
BSY3345	SK1	MATa; ho ; lys2 ; ura3(PstI-SmaI)::hisG ; arg4-RV ; leu2::hisG ; his4B::LEU2 ; trp1::hisG ; ime4::KanMX6	This study
		MATalpha; ho ; lys2 ; ura3(PstI-SmaI)::hisG ; ARG4+ ; leu2::hisG ; his4B::LEU2 ; trp1::hisG ; ime4::KanMX6
FW2444	SK1 pCUP-IME1	MATa, ho::LYS2, lys2, ura3, leu2::hisG, his3::hisG, trp1::hisG, irt1::pCUP- 3HA-IME1::KanMX	(Chia and Van Werven, 2016) our stock BSY3409
FW1385	SK1 pCUP-IME1	MATalpha, ho::LYS2, lys2, ura3, leu2::hisG, his3::hisG, trp1::hisG, irt1::pCUP-3HA-IME1::KanMX	(Chia and Van Werven, 2016) our stock BSY3408
BSY3410	SK1 pCUP-IME1	MATa, ho::LYS2, lys2, ura3, leu2::hisG, his3::hisG, trp1::hisG, irt1::pCUP-3HA-IME1::KanMX	This study
		MATalpha, ho::LYS2, lys2, ura3, leu2::hisG, his3::hisG, trp1::hisG, irt1::pCUP-3HA-IME1::KanMX
BSY3426	SK1 pCUP-IME1	MATa, ho::LYS2, lys2, ura3, leu2::hisG, his3::hisG, trp1::hisG, irt1::pCUP- 3HA-IME1::KanMX; pho92::NAT	This study
BSY3434	SK1 pCUP-IME1	MATa, ho::LYS2, lys2, ura3, leu2::hisG, his3::hisG, trp1::hisG, irt1::pCUP- 3HA-IME1::KanMX; pho92::NAT	This study
		MATalpha, ho::LYS2, lys2, ura3, leu2::hisG, his3::hisG, trp1::hisG, irt1::pCUP- 3HA-IME1::KanMX; pho92::NAT
BSY3425	SK1 pCUP-IME1	MATa, ho::LYS2, lys2, ura3, leu2::hisG, his3::hisG, trp1::hisG, irt1::pCUP- 3HA-IME1::KanMX; Ime4::NAT	This study
BSY3433	SK1 pCUP-IME1	MATa, ho::LYS2, lys2, ura3, leu2::hisG, his3::hisG, trp1::hisG, irt1::pCUP- 3HA-IME1::KanMX; Ime4::NAT	This study
		MATalpha, ho::LYS2, lys2, ura3, leu2::hisG, his3::hisG, trp1::hisG, irt1::pCUP- 3HA-IME1::KanMX; Ime4::NAT
BSY3659	SK1 pCUP-IME1	MATa, ho::LYS2, lys2, ura3, leu2::hisG, his3::hisG, trp1::hisG, irt1::pCUP- 3HA-IME1::KanMX, rme1::TRP1	This study
BSY3674	SK1 pCUP-IME1	MATa, ho::LYS2, lys2, ura3, leu2::hisG, his3::hisG, trp1::hisG, irt1::pCUP- 3HA-IME1::KanMX, rme1::TRP1	This study
		MATalpha, ho::LYS2, lys2, ura3, leu2::hisG, his3::hisG, trp1::hisG, irt1::pCUP- 3HA-IME1::KanMX, rme1::TRP1
BSY3596	SK1 pCUP-IME1	MATa, ho::LYS2, lys2, ura3, leu2::hisG, his3::hisG, trp1::hisG, irt1::KanMX6-pCUP-3HA-IME1; PHO92-TAP::TRP1	This study
BSY3617	SK1 pCUP-IME1	MATa, ho::LYS2, lys2, ura3, leu2::hisG, his3::hisG, trp1::hisG, irt1::KanMX6-pCUP-3HA-IME1; PHO92-TAP::TRP1	This study
		MATalpha, ho::LYS2, lys2, ura3, leu2::hisG, his3::hisG, trp1::hisG, irt1::KanMX6-pCUP-3HA-IME1; PHO92-TAP::TRP1
BSY3597	SK1 pCUP-IME1	MATa, ho::LYS2, lys2, ura3, leu2::hisG, his3::hisG, trp1::hisG, irt1::KanMX6-pCUP-3HA-IME1; ime4::NAT ; PHO92-TAP::TRP1	This study
BSY3620	SK1 pCUP-IME1	MATa, ho::LYS2, lys2, ura3, leu2::hisG, his3::hisG, trp1::hisG, irt1::KanMX6-pCUP-3HA-IME1; ime4::NAT ; PHO92-TAP::TRP1	This study
		MATalpha, ho::LYS2, lys2, ura3, leu2::hisG, his3::hisG, trp1::hisG, irt1::KanMX6-pCUP-3HA-IME1; ime4::NAT ; PHO92-TAP::TRP1
BSY3602	SK1 pCUP-IME1	MATa, ho::LYS2, lys2, ura3, leu2::hisG, his3::hisG, trp1::hisG, irt1::pCUP- 3HA-IME1::KanMX, PHO92-HTP::TRP1	This study
BSY3615	SK1 pCUP-IME1	MATa, ho::LYS2, lys2, ura3, leu2::hisG, his3::hisG, trp1::hisG, irt1::pCUP- 3HA-IME1::KanMX, PHO92-HTP::TRP1	This study
		MATalpha, ho::LYS2, lys2, ura3, leu2::hisG, his3::hisG, trp1::hisG, irt1::pCUP- 3HA-IME1::KanMX, PHO92-HTP::TRP1
BSY3604	SK1 pCUP-IME1	MATa, ho::LYS2, lys2, ura3, leu2::hisG, his3::hisG, trp1::hisG, irt1::pCUP- 3HA-IME1::KanMX; ime4::NAT, PHO92-HTP::TRP1	This study
BSY3618	SK1 pCUP-IME1	MATa, ho::LYS2, lys2, ura3, leu2::hisG, his3::hisG, trp1::hisG, irt1::pCUP- 3HA-IME1::KanMX; ime4::NAT, PHO92-HTP::TRP1	This study
		MATalpha, ho::LYS2, lys2, ura3, leu2::hisG, his3::hisG, trp1::hisG, irt1::pCUP- 3HA-IME1::KanMX; ime4::NAT, PHO92-HTP::TRP1
BSY3799	SK1 pCUP-IME1	MATa, ho::LYS2, lys2, ura3, leu2::hisG, his3::hisG, trp1::hisG, irt1::pCUP- 3HA-IME1::KanMX, REC8 A+1461G	This study
BSY3806	SK1 pCUP-IME1	MATa, ho::LYS2, lys2, ura3, leu2::hisG, his3::hisG, trp1::hisG, irt1::pCUP- 3HA-IME1::KanMX, REC8 A+1461G	This study
		MATalpha, ho::LYS2, lys2, ura3, leu2::hisG, his3::hisG, trp1::hisG, irt1::pCUP- 3HA-IME1::KanMX, REC8 A+1461G
BSY3802	SK1 pCUP-IME1	MATa, ho::LYS2, lys2, ura3, leu2::hisG, his3::hisG, trp1::hisG, irt1::pCUP- 3HA-IME1::KanMX, SAE3 C+359T A+376C	This study
BSY3809	SK1 pCUP-IME1	MATa, ho::LYS2, lys2, ura3, leu2::hisG, his3::hisG, trp1::hisG, irt1::pCUP- 3HA-IME1::KanMX, SAE3 C+359T A+376C	This study
		MATalpha, ho::LYS2, lys2, ura3, leu2::hisG, his3::hisG, trp1::hisG, irt1::pCUP- 3HA-IME1::KanMX, SAE3 C+359T A+376C
Schizosaccharomyces pombe
972 h minus	972 h minus	"WT"	(Huang et al., 2002) our stock BSY1557
BSY3606	972 h minus	Same as 972 h minus + LUC7-HTP::KanMX6	This study
References
Laureau R, Loeillet S, Salinas F, Bergström A, Legoix-Né P, Liti G, et al. (2016) Extensive Recombination of a Yeast Diploid Hybrid through Meiotic Reversion. PLoS Genet 12(2): e1005781.
Chia M, van Werven FJ. (2016) Temporal Expression of a Master Regulator Drives Synchronous Sporulation in Budding Yeast. G3 (Bethesda). 8;6(11):3553-3560.
Huang, T., Vilardell, J. and Query, C.C. (2002) Pre-spliceosome formation in S.pombe requires a stable complex of SF1–U2AF59–U2AF23. The EMBO Journal, 21: 5516-5526.
