## Supplementary material for "The *S. cerevisiae* m^6^A-reader Pho92 impacts meiotic recombination by controlling key methylated transcripts": Table S2

### Sheet: Plasmids
Table S2. List of plasmids
Name	Description	Source	Used for
pBS2438	TAP tag (CBP-T7-TEV-ProtA)-TRP1.KL	This study	PHO92-TAP tagging, Gene disruption for RME1 (TRP1.KL)
pBS1479-HTP-TRP1	HTP tag (His6-TEV-ProtA)-TRP1.KL	Granneman et al., 2009	PHO92-HTP tagging. Our stock pBS6096
pFA6a-GST-KanMX6	Source of KanMX6 marker	Longtine et al.1998	Cloning template for pBS6122. Our stock pBS2391
pBS6122	pFA6a-HTP-KanMX6	This study	LUC7-HTP tagging
YCp50-HO	HO gene in Cen plasmid	Gift from E. Hurt	Mating type switch and crossing. Our stock pBS433
pFA6a-KanMX6	KanMX6 disruption cassette	Longtine et al.1998	Gene disruption for PHO92, IME4, IME1, SUM1. Our stock pBS2379
pBS2580	NAT disruption cassette	This study	Gene disruption for PHO92, IME4, UME6, NDT80
pRS406	URA3 non-replicating plasmid	Sikorski and Hieter, 1989	URA3 marker backbone. Our stock pBS275
pBS6377	pRS406 + fragment of REC8 with A+1461G	This study	Pop-in/pop-out strategy point mutation
pBS6378	pRS406 + fragment of SAE3 with C+359T and A+376C	This study	Pop-in/pop-out strategy point mutation
references
Granneman S., Kudla G., Petfalski E., Tollervey D. (2009) Identification of protein binding sites on U3 snoRNA and pre-rRNA by UV cross-linking and high-throughput analysis of cDNAs. PNAS, 106 (24) 9613-9618
Longtine MS, McKenzie A III, Demarini DJ, Shah NG, Wach A, Brachat A, Philippsen P, Pringle JR (1998). Additional modules for versatile and economical PCR-based gene deletion and modification in Saccharomyces cerevisiae. Yeast, 14(10):953-61
Sikorski RS, Hieter P. (1989). A system of shuttle vectors and yeast host strains designed for efficient manipulation of DNA in Saccharomyces cerevisiae. Genetics, 122(1):19-27
