## Supplementary material for "The *S. cerevisiae* m^6^A-reader Pho92 impacts meiotic recombination by controlling key methylated transcripts": Table S3

### Sheet: Oligonucleotides
Table S3. List of oligonucleotides
Oligo name	Sequence 5'-3'	Used for
Gene disruption, tagging, point mutations, mating type determination
OBS8019	ACTCAAGATTCTGATATTTTCTCCTTCTTGGATGAGACGTATGAATCCATGGAAAAGAGAAG	PHO92-TAP tagging forward
OBS8018	CTAATAATAAATGAGAATAAAATGTTGATAAATGAGGGATAAGGTTACGACTCACTATAGGG	PHO92-TAP tagging reverse
OBS8901	TCTATTTAAAACTCAAGATTCTGATATTTTCTCCTTCTTGGATGAGACGTATGAAGGAACAAAAGCTGGAGGATC	PHO92-HTP tagging forward
OBS8903	AATAATAATACTAATAATAAATGAGAATAAAATGTTGATAAATGAGGGATAAGGTTACGACTCACTATAGGGCGA	PHO92-HTP tagging reverse
OBS8833	ACCTTTCATTAAAGAGAAATAACAATATTATAAAAAGCGCTTAAATCTGTTTAGCTTGCCTCGTC	NDT80 disruption (NAT) forward
OBS8834	CACAGAATTCGCATATTTTTTAACGATTTAAAATCATTAGTTTATTAATACGACTCACTATAGGG	NDT80 disruption (NAT) reverse
OBS8829	AAATAATAAAAGAAAAGCTTTTCTATTCCTCTCCCCACAAACAAACGGATCCCCGGGTTAATTAA	IME1 disruption (KanMX6) forward
OBS8830	GATATATTTTGAGGGAAGGGGGAAGATTGTAGTACTTTTCGAGAAGAATTCGAGCTCGTTTAAAC	IME1 disruption (KanMX6) reverse
OBS8825	ACGAAAAGTTTCATACATAATTAACAAAATTCGTTTGTTGCGGGGCGGATCCCCGGGTTAATTAA	SUM1 disruption (KanMX6) forward
OBS8826	CATTTTTTTATCTATTCTCGAAACTGCCCCAACGTACGGACCAGCGAATTCGAGCTCGTTTAAAC	SUM1 disruption (KanMX6) reverse
OBS8821	AGGACACTACCGCACTCAAACCATTTGCATGGACCTTAACTCACGTCTGTTTAGCTTGCCTCGTC	UME6 disruption (NAT) forward
OBS8822	ATAATAATAATAACAATATCTCTTTTTTTTTTTTTCAGTGAGCTTTAATACGACTCACTATAGGG	UME6 disruption (NAT) reverse
OBS8978	TTGAATTTGTTAATTCTTTACTAGAAGTTGGGATTTTCAGCACTTTATCGAATTCCTGCAGCCCG	RME1 disruption (TRP) forward
OBS8979	ACAAATTTAACAAGAGTTTCATGGGGTACATTTTTAATGCCTTAACGCGCGTAATACGACTCAC	RME1 disruption (TRP) reverse
OBS9438	GGAGCTCGAGCCACTGGATGAAATTCCCGT	REC8 point mutation cloning (XhoI) forward 1
OBS9440	AGTTTTCTTCAATATAGTGCCCATCTTCCAAATCCTCATT	REC8 point mutation cloning reverse 1
OBS9441	AATGAGGATTTGGAAGATGGGCACTATATTGAAGAAAACT	REC8 point mutation cloning forward 2
OBS9439	GGAAGCGGCCGCCTGCTGACACCTCTTTCTAC	REC8 point mutation cloning (NotI) reverse 2
OBS9335	AGGGAGGAAAAGAGCACATT	REC8 amplicon for point mutation detection forward
OBS9315	CTAGACCTGGTTGAGTTTCT	REC8 amplicon for point mutation detection reverse
OBS9430	GGAGCTCGAGGACAACTTGCAAGTATGAAC	SAE3 point mutation cloning (XhoI) forward 1
OBS9432	CACGTTGGAAGAATAGAACTGGCCCTAAAAGCCCATTAATCCTTCATTGAATAACCGATC	SAE3 point mutation cloning reverse 1
OBS9433	GATCGGTTATTCAATGAAGGATTAATGGGCTTTTAGGGCCAGTTCTATTCTTCCAACGTG	SAE3 point mutation cloning forward 2
OBS9431	GGAAGCGGCCGCTGGTAAACCTTCAGTGGTTC	SAE3 point mutation cloning (NotI) reverse 2
OBS9312	ATTGAGAGATGCCGGTTTAA	SAE3 amplicon for point mutation detection forward
OBS9337	CTTACGCTCCGTCTTGATTT	SAE3 amplicon for point mutation detection reverse
OBS8840	CCCCGTCGACTAACCCTCACTAAAGGGAAC	HTP cloning in pBS2391 foward (SalI)
OBS8841	AAAAGCGCGCATATCAAGCTTCAGGTTGAC	HTP cloning in pBS2391 reverse (PvuII)
OBS8846	CCCGTGATAAAAAGGACGGAGAGAAACAAAGAGATAATTTAGCTTCTTTTGAAGATAAAATCTCAACTTCCTTTGTTGCAGGAACAAAAGCTGGAGGATC	LUC7-HTP tagging forward
OBS8847	ATAGGTCTGCGTAAAAGGCATCACTAAGCGAATAAAGGCGGTTAGTTGAGATCCTCCACTTTTTCATTACGAAATGTAGGGAATTCGAGCTCGTTTAAAC	LUC7-HTP tagging reverse
OBS8435	AAGTTGCAAAGAAATGTGGC	MATa gene forward
OBS8436	CTGTTCCTTCCTCTCGATTT	MATalpha gene forward
OBS8437	ATGGGCAGTTTACCTTTACG	MATa/alpha genes reverse
CRAC
L3-6N-CGU	/5rApp/GCTACGNNNNNNAGATCGGAAGAGCGTCGTGTAGGGAAAGAGTGT/3ddC/	3' adaptor No UV R1
L3-6N-CUA	/5rApp/GCTTAGNNNNNNAGATCGGAAGAGCGTCGTGTAGGGAAAGAGTGT/3ddC/	3' adaptor No UV R2
L3-6N-GUC	/5rApp/GCTGACNNNNNNAGATCGGAAGAGCGTCGTGTAGGGAAAGAGTGT/3ddC/	3' adaptor WT R1
L3-6N-ACU	/5rApp/GCTAGTNNNNNNAGATCGGAAGAGCGTCGTGTAGGGAAAGAGTGT/3ddC/	3' adaptor WT R2
L3-6N-GAG	/5rApp/GCTCTCNNNNNNAGATCGGAAGAGCGTCGTGTAGGGAAAGAGTGT/3ddC/	3' adaptor Pho92-HTP R1
L3-6N-UGC	/5rApp/GCTGCANNNNNNAGATCGGAAGAGCGTCGTGTAGGGAAAGAGTGT/3ddC/	3' adaptor Pho92-HTP R2
L3-6N-UCA	/5rApp/GCTTGANNNNNNAGATCGGAAGAGCGTCGTGTAGGGAAAGAGTGT/3ddC/	3' adaptor Pho92-HTP ime4 mut R1
L3-6N-AGU	/5rApp/GCTACTNNNNNNAGATCGGAAGAGCGTCGTGTAGGGAAAGAGTGT/3ddC/	3' adaptor Pho92-HTP ime4 mut R2
L5miRCat	5-/5InvddT/CTTGrGrCrArCrCrCrGrArGrArArUrUrCrCrA-3	5' adaptor
RT L3-2	ACACTCTTTCCCTACACGACGCTCTTCCG	RT primer
P5_3prime	AATGATACGGCGACCACCGAGATCTACACTCTTTCCCTACACGACGCTCTTCCGATCT	PCR primer forward
miRCat_PCR2	CAAGCAGAAGACGGCATACGAgatcCTTGGCACCCGAGAAT	PCR primer reverse
Detection probe, qPCR primers
OBS9509	TCAGGACCAGTTGCCATTGT	IME1 detection probe (northern)
OBS144	TCTAGCCGCGAGGAAGGA	ScR1 detection probe (northern)
OBS9009	ACCTGAAGAGCAAGTCTCGGT	ARE1 detection probe (southern) forward
OBS9010	CAGTCCACACAAACTGCGACA	ARE1 detection probe (southern) reverse
OBS9314	AATGAGGATTTGGAAGATGG	REC8 target MazF-qPCR/qPCR forward
OBS9315	CTAGACCTGGTTGAGTTTCT	REC8 target MazF-qPCR/qPCR reverse
OBS9316	TAACTCAGACGCGCAAAGTA	REC8 control MazF-qPCR forward
OBS9317	CCCTGATGGCTCACTATATC	REC8 control MazF-qPCR reverse
OBS9310	GGATGTTTTTGAAGAGATCGG	SAE3 target MazF-qPCR/qPCR forward
OBS9311	TATATAGTTTTCAGCGCGCA	SAE3 target MazF-qPCR/qPCR reverse
OBS9312	ATTGAGAGATGCCGGTTTAA	SAE3 control MazF-qPCR forward
OBS9313	CCTAAAAGCCCATTAGTCCT	SAE3 control MazF-qPCR reverse
OBS9510	TCGCCTTGGACTTCGAACAA	ACT1 qPCR forward
OBS9511	TACCGGCAGATTCCAAACCC	ACT1 qPCR reverse
